# Revealing The Colourful Side of Birds: Spatial Distribution of Conspicuous Plumage Colours on The Body of Australian Birds

**DOI:** 10.1101/647727

**Authors:** Kaspar Delhey

**Affiliations:** School of Biological Sciences, Monash University, Clayton, Victoria, Australia; Max Planck Institute for Ornithology, Vogelwarte Radolfzell, Radolfzell, Germany

## Abstract

In many species of birds, different body parts often display very different colours. This spatial distribution of coloured plumage patches may be determined by the balance between being cryptic to predators, and conspicuous to intended receivers. If this is the case, ventral and anterior body parts in birds–which are less visible to predators but more prominent to conspecifics– should present more conspicuous and sexually dichromatic plumage colours. Here I test these predictions using reflectance spectrometric measurements of standardised plumage patches across males and females for nearly an entire avifauna (Australian landbirds, N = 538 species). My data show that, as predicted, conspicuous colours are mainly located near the head, while the plumage of the back is the most cryptic. However, there is considerable variation across species, and this makes position on the body a relatively modest predictor of plumage elaboration (R^2^ = 0.15-0.19). One clear exception to this pattern is the conspicuous rump coloration. In many species, this patch can be concealed by wings, and therefore exposed only when necessary. In addition, conspicuous rump coloration could deflect or confuse predators in case of attack. Finally, patterns for sexual dichromatism were much weaker (R^2^ = 0.02), whereby wing and tail showed lower levels of dichromatism than the rest of the body.
