## Supplementary material for "Revealing The Colourful Side of Birds: Spatial Distribution of Conspicuous Plumage Colours on The Body of Australian Birds": Table S1

### Sheet: Table.S1
model	patch.name	posterior.mean	ci.lb	ci.ub
male contrast V-type	be	2.63021	1.9398	3.76138
male contrast V-type	ch	2.72585	2.00812	3.78405
male contrast V-type	cr	2.73271	2.0281	3.86009
male contrast V-type	dn	2.59994	1.92351	3.66338
male contrast V-type	dtd	2.66547	1.97293	3.82787
male contrast V-type	dtp	2.61983	1.85939	3.58978
male contrast V-type	fr	2.80983	2.08299	3.97562
male contrast V-type	lbk	2.42126	1.7885	3.38579
male contrast V-type	lbr	2.66684	1.9692	3.74047
male contrast V-type	ru	2.8055	2.07739	3.99213
male contrast V-type	th	2.80261	2.0685	3.97224
male contrast V-type	ubk	2.39691	1.74765	3.33555
male contrast V-type	ubr	2.72283	1.97855	3.75833
male contrast V-type	ve	2.57333	1.90025	3.62556
male contrast V-type	vn	2.80416	2.08563	3.93573
male contrast V-type	wp	2.51924	1.84033	3.47666
male contrast V-type	ws	2.499	1.85628	3.55728
female contrast V-type	be	2.59719	1.94089	3.26852
female contrast V-type	ch	2.51316	2.00954	3.34692
female contrast V-type	cr	2.56493	1.98202	3.27205
female contrast V-type	dn	2.47005	1.94909	3.2467
female contrast V-type	dtd	2.66468	2.1128	3.50672
female contrast V-type	dtp	2.63665	2.03565	3.37391
female contrast V-type	fr	2.63087	2.1015	3.44157
female contrast V-type	lbk	2.37995	1.88114	3.12759
female contrast V-type	lbr	2.54865	1.99715	3.30987
female contrast V-type	ru	2.76686	2.18049	3.6118
female contrast V-type	th	2.66245	2.06769	3.43545
female contrast V-type	ubk	2.36205	1.86409	3.05378
female contrast V-type	ubr	2.5624	1.9929	3.30966
female contrast V-type	ve	2.54804	2.00051	3.32146
female contrast V-type	vn	2.60317	2.03501	3.38092
female contrast V-type	wp	2.58608	2.02455	3.37912
female contrast V-type	ws	2.489	1.96926	3.26103
sexual dichromatism V-type	be	0.571019	0.297681	1.27051
sexual dichromatism V-type	ch	0.600659	0.278761	1.18388
sexual dichromatism V-type	cr	0.603625	0.287848	1.20786
sexual dichromatism V-type	dn	0.592491	0.305748	1.28956
sexual dichromatism V-type	dtd	0.471994	0.230442	0.939869
sexual dichromatism V-type	dtp	0.484801	0.238354	1.03414
sexual dichromatism V-type	fr	0.645278	0.337819	1.45564
sexual dichromatism V-type	lbk	0.594803	0.291803	1.22699
sexual dichromatism V-type	lbr	0.620159	0.304497	1.28328
sexual dichromatism V-type	ru	0.592109	0.282001	1.19425
sexual dichromatism V-type	th	0.583858	0.290952	1.22103
sexual dichromatism V-type	ubk	0.557308	0.28045	1.17029
sexual dichromatism V-type	ubr	0.658641	0.32377	1.38033
sexual dichromatism V-type	ve	0.5801	0.287007	1.18619
sexual dichromatism V-type	vn	0.651519	0.309127	1.29659
sexual dichromatism V-type	wp	0.452095	0.218662	0.92072
sexual dichromatism V-type	ws	0.550369	0.267058	1.1258
male contrast U-type	be	3.22283	2.40193	4.34858
male contrast U-type	ch	3.49847	2.59837	4.68221
male contrast U-type	cr	3.60951	2.66518	4.77835
male contrast U-type	dn	3.41471	2.53966	4.58286
male contrast U-type	dtd	3.67794	2.78745	5.02301
male contrast U-type	dtp	3.56571	2.64918	4.79484
male contrast U-type	fr	3.64541	2.74564	4.91168
male contrast U-type	lbk	3.29199	2.47719	4.4652
male contrast U-type	lbr	3.29948	2.47605	4.46917
male contrast U-type	ru	3.66298	2.73964	4.99096
male contrast U-type	th	3.43098	2.54388	4.60628
male contrast U-type	ubk	3.27953	2.45597	4.45617
male contrast U-type	ubr	3.39406	2.50496	4.53978
male contrast U-type	ve	3.14321	2.36746	4.22978
male contrast U-type	vn	3.49756	2.65632	4.75659
male contrast U-type	wp	3.50144	2.63182	4.66977
male contrast U-type	ws	3.39159	2.56043	4.5678
female contrast U-tye	be	3.16084	2.52531	3.86535
female contrast U-tye	ch	3.2254	2.57481	3.96903
female contrast U-tye	cr	3.39584	2.70085	4.18015
female contrast U-tye	dn	3.26755	2.62355	4.04297
female contrast U-tye	dtd	3.70011	2.93457	4.50832
female contrast U-tye	dtp	3.61142	2.92101	4.48184
female contrast U-tye	fr	3.41784	2.70898	4.15359
female contrast U-tye	lbk	3.23613	2.60387	4.00906
female contrast U-tye	lbr	3.152	2.53331	3.8846
female contrast U-tye	ru	3.61967	2.91725	4.47154
female contrast U-tye	th	3.22621	2.56671	3.94973
female contrast U-tye	ubk	3.22703	2.55148	3.89985
female contrast U-tye	ubr	3.1874	2.55245	3.91838
female contrast U-tye	ve	3.11566	2.50695	3.83912
female contrast U-tye	vn	3.25541	2.6049	4.03462
female contrast U-tye	wp	3.60026	2.88201	4.44571
female contrast U-tye	ws	3.37965	2.73626	4.19818
sexual dichromatism U-type	be	0.737882	0.377092	1.63681
sexual dichromatism U-type	ch	0.775243	0.361374	1.55491
sexual dichromatism U-type	cr	0.75747	0.39948	1.72863
sexual dichromatism U-type	dn	0.751273	0.373788	1.60075
sexual dichromatism U-type	dtd	0.593064	0.283723	1.20778
sexual dichromatism U-type	dtp	0.599759	0.305409	1.29584
sexual dichromatism U-type	fr	0.827035	0.384254	1.65759
sexual dichromatism U-type	lbk	0.746444	0.371094	1.6003
sexual dichromatism U-type	lbr	0.790845	0.415874	1.76702
sexual dichromatism U-type	ru	0.733745	0.327705	1.43834
sexual dichromatism U-type	th	0.774597	0.369609	1.57876
sexual dichromatism U-type	ubk	0.702405	0.361686	1.56797
sexual dichromatism U-type	ubr	0.841033	0.389602	1.66102
sexual dichromatism U-type	ve	0.741935	0.352181	1.50338
sexual dichromatism U-type	vn	0.850549	0.382157	1.62154
sexual dichromatism U-type	wp	0.561638	0.274621	1.1908
sexual dichromatism U-type	ws	0.668947	0.327079	1.40982
